# MUC17 is an essential small intestinal glycocalyx component that is disrupted in Crohn’s disease

**DOI:** 10.1101/2024.02.08.578867

**Authors:** Elena Layunta, Sofia Jäverfelt, Fleur C. van de Koolwijk, Molly Sivertsson, Brendan Dolan, Liisa Arike, Sara Thulin, Bruce A. Vallance, Thaher Pelaseyed

## Abstract

Crohn’s disease (CD) is the chronic inflammation of the ileum and colon triggered by bacteria, but insights into molecular perturbations at the bacteria-epithelium interface are limited. We report that membrane mucin MUC17 protects small intestinal enterocytes against commensal and pathogenic bacteria. In non-inflamed CD ileum, reduced MUC17 levels correlated with a compromised glycocalyx, allowing bacterial contact with enterocytes. *Muc17* deletion in mice rendered the small intestine prone to atypical infection while maintaining resistance to colitis. The loss of Muc17 resulted in spontaneous deterioration of epithelial homeostasis and extra-intestinal translocation of bacteria. Finally, Muc17-deficient mice harbored specific small intestinal bacterial taxa observed in CD. Our findings highlight MUC17 as an essential line of defense in the small intestine with relevance for early epithelial defects in CD.

**One-sentence summary:** Membrane mucin MUC17 protects enterocytes against bacterial attachment and constitutes an early defect in Crohn’s disease.
