## Supplementary material for "MUC17 is an essential small intestinal glycocalyx component that is disrupted in Crohn’s disease": Table S1

### Sheet: Metadata
Table S1. Clinical information and metadata for enrolled subjects
NA, not applicable
Donor ID	Type (non-IBD; CD, Crohn's disease)	Affected sites	Age at sample collection	Age at diagnosis	Sex (F, female; M, male)	Treatment	Analysis (IHC, immunohistochemistry; GPA, glycocalyx permeability assay)		Years since diagnosis
115_GH203196	non-IBD	NA	56	NA	F	NA	GPA
118_GH203196	non-IBD	NA	64	NA	F	NA	GPA
113_HS13612	non-IBD	NA	66	NA	M	NA	GPA
111_GH203196	non-IBD	NA	68	NA	M	NA	GPA
5_GH203196	non-IBD	NA	79	NA	M	NA	GPA
2_GH203196	non-IBD	NA	81	NA	M	NA	GPA
110_GH203196	non-IBD	NA	60	NA	M	NA	GPA
130-HS13612	non-IBD	NA	37	NA	F	NA	IHC
141-HS13612	non-IBD	NA	61	NA	M	NA	IHC
661-HS04008	non-IBD	NA	82	NA	F	NA	IHC
662-HS04008	non-IBD	NA	38	NA	F	NA	IHC
663-HS04008	non-IBD	NA	65	NA	F	NA	IHC
664-HS04008	non-IBD	NA	51	NA	F	NA	IHC
665-HS04008	non-IBD	NA	43	NA	M	NA	IHC
667-HS04008	non-IBD	NA	65	NA	F	NA	IHC
668-HS04008	non-IBD	NA	30	NA	F	NA	IHC
669-HS04008	non-IBD	NA	80	NA	F	NA	IHC
736-HS04008	non-IBD	NA	25	NA	M	NA	IHC
737-HS04008	non-IBD	NA	55	NA	M	NA	IHC
739-HS04008	non-IBD	NA	67	NA	F	NA	IHC
740-HS04008	non-IBD	NA	63	NA	M	NA	IHC
742-HS04008	non-IBD	NA	65	NA	M	NA	IHC
743-HS04008	non-IBD	NA	35	NA	F	NA	IHC
123_GH203196	CD	Terminal ileum + colon	26	15	M	TNFa inhibtor + Azathioprin	GPA		11	15.5
8_GH203196	CD	Terminal ileum + colon	32	19	F	TNFa inhibtor + Cortisteroid + Azathioprin	GPA		13
112_HS13612	CD	Ileocecal + colon	33	15	M	Azathioprin + TNFa inhibitor	GPA		18
128_GH203196	CD	Terminal ileum	39	33	M	Cortisteroid + Azathioprin	GPA		6
9_GH203196	CD	Terminal ileum	46	21	M	Azathioprin	GPA		25
117_GH203196	CD	Ileum	54	19	F		GPA		35
108_GH203196	CD	Ileocecal + colon	61	41	F	TNFa inhibitor + Methotrexate + Cortisteroid	GPA		20
124_GH203196	CD	Ileocecal	62	48	M	Cortisteroid + Azathioprin + TNFa inhibitor	GPA		14
33-HS13612	CD	Terminal ileum + colon	35	19	M	Cortisteroid + Azathioprine	IHC		16
37-HS13612	CD	Ileocecal	38	23	M	5-ASA	IHC		15
40-HS13612	CD	Terminal ileum	49	10	M		IHC		39
48-HS13612	CD	Ileum + colon	86	27	M	Cortisteroid	IHC		59
96-HS13612	CD	Ileocecal	75		F	Cortisteroid + NSAID	IHC
97-HS13612	CD	Terminal ileum + colon	63	50	M	5-ASA + Cortisteroid + Azathioprine	IHC		13
98-HS13612	CD	Ileocecal + rectal	46	42	M	Azathioprine + TNFa inhibtor	IHC		4
99-HS13612	CD	ileocecal + rectal	49	16	M	TNFa inhibtor + Cortisteroid + 5-ASA	IHC		33
136-HS13612	CD	Ileocecal	26	15	F		IHC		11

### Sheet: Summary
Table S1. Summary
		non-IBD	CD
	Patients	23	17
	Females: n (%)	12 (52)	5 (29)
	Age: median, range	63, 25-82	46, 26-56
	Years since CD diagnosis: median, range	NA	15.5, 4-59
	Medication - 5-ASA: n (%)	NA	3 (18)
	Medication - Azathioprin: n (%)	NA	9 (53)
	Medication - Cortisteroid: n (%)	NA	9 (53)
	Medication - Methotrexate: n (%)	NA	1 (6)
	Medication - NSAID: n (%)	NA	1 (6)
	Medication - TNFa inhibitor: n (%)	NA	7 (41)
