## Supplementary material for "MUC17 is an essential small intestinal glycocalyx component that is disrupted in Crohn’s disease": Table S3

### Sheet: 16S V3 V4
Table S3. Primer sequences for 16S V3/V4 amplicon library preparation
Name	Sequence (all 5’->3’)	Comment
341F	CCTACGGGNGGCWGCAG	Region specific primer for 16S V3/V4 without overhangs
805R	GACTACHVGGGTATCTAATCC	Region specific primer for 16S V3/V4 without overhangs
AA_341F	ACACTCTTTCCCTACACGACGCTCTTCCGATCTCCTACGGGNGGCWGCAG	fw primer 16S V3/V4
AA_805R	AGACGTGTGCTCTTCCGATCTGACTACHVGGGTATCTAATCC	re primer 16S V3/V4
Ada_341F_0	ACACTCTTTCCCTACACGACGCTCTTCCGATCTCCTACGGGNGGCWGCAG	Adapterama - fw primer 16S V3/V4	phasing 0
Ada_341F_1	ACACTCTTTCCCTACACGACGCTCTTCCGATCTtCCTACGGGNGGCWGCAG	Adapterama - fw primer 16S V3/V4	phasing 1
Ada_341F_2	ACACTCTTTCCCTACACGACGCTCTTCCGATCTgtCCTACGGGNGGCWGCAG	Adapterama - fw primer 16S V3/V4	phasing 2
Ada_341F_3	ACACTCTTTCCCTACACGACGCTCTTCCGATCTagtCCTACGGGNGGCWGCAG	Adapterama - fw primer 16S V3/V4	phasing 3
Ada_341F_4	ACACTCTTTCCCTACACGACGCTCTTCCGATCTgagtCCTACGGGNGGCWGCAG	Adapterama - fw primer 16S V3/V4	phasing 4
Ada_341F_5	ACACTCTTTCCCTACACGACGCTCTTCCGATCTagagtCCTACGGGNGGCWGCAG	Adapterama - fw primer 16S V3/V4	phasing 5
Ada_341F_6	ACACTCTTTCCCTACACGACGCTCTTCCGATCTtagagtCCTACGGGNGGCWGCAG	Adapterama - fw primer 16S V3/V4	phasing 6
Ada_341F_7	ACACTCTTTCCCTACACGACGCTCTTCCGATCTctagagtCCTACGGGNGGCWGCAG	Adapterama - fw primer 16S V3/V4	phasing 7
Ada_805_0	GTGACTGGAGTTCAGACGTGTGCTCTTCCGATCTGACTACHVGGGTATCTAATCC	Adapterama - re primer 16S V3/V4	phasing 0
Ada_805_1	GTGACTGGAGTTCAGACGTGTGCTCTTCCGATCTgGACTACHVGGGTATCTAATCC	Adapterama - re primer 16S V3/V4	phasing 1
Ada_805_2	GTGACTGGAGTTCAGACGTGTGCTCTTCCGATCTtgGACTACHVGGGTATCTAATCC	Adapterama - re primer 16S V3/V4	phasing 2
Ada_805_3	GTGACTGGAGTTCAGACGTGTGCTCTTCCGATCTctgGACTACHVGGGTATCTAATCC	Adapterama - re primer 16S V3/V4	phasing 3
Ada_805_4	GTGACTGGAGTTCAGACGTGTGCTCTTCCGATCTactgGACTACHVGGGTATCTAATCC	Adapterama - re primer 16S V3/V4	phasing 4
Ada_805_5	GTGACTGGAGTTCAGACGTGTGCTCTTCCGATCTtactgGACTACHVGGGTATCTAATCC	Adapterama - re primer 16S V3/V4	phasing 5
Ada_805_6	GTGACTGGAGTTCAGACGTGTGCTCTTCCGATCTctactgGACTACHVGGGTATCTAATCC	Adapterama - re primer 16S V3/V4	phasing 6
Ada_805_7	GTGACTGGAGTTCAGACGTGTGCTCTTCCGATCTactactgGACTACHVGGGTATCTAATCC	Adapterama - re primer 16S V3/V4	phasing 7
Ada_index_F	CAAGCAGAAGACGGCATACGAGAT-[index]-GTGACTGGAGTTCAG	Adapterama - i7 index primer	for indexes see Data S4
Ada_index_R	AATGATACGGCGACCACCGAGATCTACAC-[index]-ACACTCTTTCCCTAC	Adapterama - i5 index primer	for indexes see Data S4

### Sheet: Adapterama scheme 
Table S3. Index sequences for Adapterama scheme
Name,Sequence,,Name,Sequence,,Name,Sequence
UDP0001_P7,CGCTCAGTTC,,,,,,
UDP0002_P7,TATCTGACCT,,,,,,
UDP0003_P7,ATATGAGACG,,,,,,
UDP0004_P7,CTTATGGAAT,,,,,,
UDP0005_P7,TAATCTCGTC,,,,,,
UDP0006_P7,GCGCGATGTT,,,,,,
UDP0007_P7,AGAGCACTAG,,,,,,
UDP0008_P7,TGCCTTGATC,,,,,,
UDP0009_P7,CTACTCAGTC,,,,,,
UDP0010_P7,TCGTCTGACT,,,,,,
UDP0011_P7,GAACATACGG,,,,,,
UDP0012_P7,CCTATGACTC,,,,,,
UDP0013_P7,TAATGGCAAG,,,,,,
UDP0014_P7,GTGCCGCTTC,,,,,,
UDP0015_P7,CGGCAATGGA,,,,,,
UDP0016_P7,GCCGTAACCG,,,,,,
UDP0017_P7,AACCATTCTC,,,,,,
UDP0018_P7,GGTTGCCTCT,,,,,,
UDP0019_P7,CTAATGATGG,,,,,,
UDP0020_P7,TCGGCCTATC,,,,,,
UDP0021_P7,AGTCAACCAT,,,,,,
UDP0022_P7,GAGCGCAATA,,,,,,
UDP0023_P7,AACAAGGCGT,,,,,,
UDP0024_P7,GTATGTAGAA,,,,,,
UDP0025_P7,TTCTATGGTT,,,,,,
UDP0026_P7,CCTCGCAACC,,,,,,
UDP0027_P7,TGGATGCTTA,,,,,,
UDP0028_P7,ATGTCGTGGT,,,,,,
UDP0029_P7,AGAGTGCGGC,,,,,,
UDP0030_P7,TGCCTGGTGG,,,,,,
UDP0031_P7,TGCGTGTCAC,,,,,,
UDP0032_P7,CATACACTGT,,,,,,
UDP0033_P7,CGTATAATCA,,,,,,
UDP0034_P7,TACGCGGCTG,,,,,,
UDP0035_P7,GCGAGTTACC,,,,,,
UDP0036_P7,TACGGCCGGT,,,,,,
UDP0037_P7,GTCGATTACA,,,,,,
UDP0038_P7,CTGTCTGCAC,,,,,,
UDP0039_P7,CAGCCGATTG,,,,,,
UDP0040_P7,TGACTACATA,,,,,,
UDP0041_P7,ATTGCCGAGT,,,,,,
UDP0042_P7,GCCATTAGAC,,,,,,
UDP0043_P7,GGCGAGATGG,,,,,,
UDP0044_P7,TGGCTCGCAG,,,,,,
UDP0045_P7,TAGAATAACG,,,,,,
UDP0046_P7,TAATGGATCT,,,,,,
UDP0047_P7,TATCCAGGAC,,,,,,
UDP0048_P7,AGTGCCACTG,,,,,,
UDP0049_P7,GTGCAACACT,,,,,,
UDP0050_P7,ACATGGTGTC,,,,,,
UDP0051_P7,GACAGACAGG,,,,,,
UDP0052_P7,TCTTACATCA,,,,,,
UDP0053_P7,TTACAATTCC,,,,,,
UDP0054_P7,AAGCTTATGC,,,,,,
UDP0055_P7,TATTCCTCAG,,,,,,
UDP0056_P7,CTCGTGCGTT,,,,,,
UDP0057_P7,TTAGGATAGA,,,,,,
UDP0058_P7,CCGAAGCGAG,,,,,,
UDP0059_P7,GGACCAACAG,,,,,,
UDP0060_P7,TTCCAGGTAA,,,,,,
UDP0061_P7,TGATTAGCCA,,,,,,
UDP0062_P7,TAACAGTGTT,,,,,,
UDP0063_P7,ACCGCGCAAT,,,,,,
UDP0064_P7,GTTCGCGCCA,,,,,,
UDP0065_P7,AGACACATTA,,,,,,
UDP0066_P7,GCGTTGGTAT,,,,,,
UDP0067_P7,AGCACATCCT,,,,,,
UDP0068_P7,TTGTTCCGTG,,,,,,
UDP0069_P7,AAGTACTCCA,,,,,,
UDP0070_P7,ACGTCAATAC,,,,,,
UDP0071_P7,GGTGTACAAG,,,,,,
UDP0072_P7,CCACCTGTGT,,,,,,
UDP0073_P7,GTTCCGCAGG,,,,,,
UDP0074_P7,ACCTTATGAA,,,,,,
UDP0075_P7,CGCTGCAGAG,,,,,,
UDP0076_P7,GTAGAGTCAG,,,,,,
UDP0077_P7,GGATACCAGA,,,,,,
UDP0078_P7,CGCACTAATG,,,,,,
UDP0079_P7,TCCTGACCGT,,,,,,
UDP0080_P7,CTGGCTTGCC,,,,,,
UDP0081_P7,ACCAGCGACA,,,,,,
UDP0082_P7,TTGTAACGGT,,,,,,
UDP0083_P7,GTAAGGCATA,,,,,,
UDP0084_P7,GTCCACTTGT,,,,,,
UDP0085_P7,TTAGGTACCA,,,,,,
UDP0086_P7,GGAATTCCAA,,,,,,
UDP0087_P7,CATGTAGAGG,,,,,,
UDP0088_P7,TACACGCTCC,,,,,,
UDP0089_P7,GCTTACGGAC,,,,,,
UDP0090_P7,CGCTTGAAGT,,,,,,
UDP0091_P7,CGCCTTCTGA,,,,,,
UDP0092_P7,ATACCAACGC,,,,,,
UDP0093_P7,CTGGATATGT,,,,,,
UDP0094_P7,CAATCTATGA,,,,,,
UDP0095_P7,GGTGGAATAC,,,,,,
UDP0096_P7,TGGACGGAGG,,,,,,
UDP0097_P7,CTGACCGGCA,,,,,,
UDP0098_P7,GAATTGAGTG,,,,,,
UDP0099_P7,GCGTGTGAGA,,,,,,
UDP0100_P7,TCTCCATTGA,,,,,,
UDP0101_P7,ACATGCATAT,,,,,,
UDP0102_P7,CAGGCGCCAT,,,,,,
UDP0103_P7,ACATAACGGA,,,,,,
UDP0104_P7,TTAATAGACC,,,,,,
UDP0105_P7,ACGATTGCTG,,,,,,
UDP0106_P7,TTCTACAGAA,,,,,,
UDP0107_P7,TATTGCGTTC,,,,,,
UDP0108_P7,CATGAGTACT,,,,,,
UDP0109_P7,TAATTCTACC,,,,,,
UDP0110_P7,ACGCTAATTA,,,,,,
UDP0111_P7,CCTTGTTAAT,,,,,,
UDP0112_P7,GTAGCCATCA,,,,,,
UDP0113_P7,CTTGTAATTC,,,,,,
UDP0114_P7,TCCAATTCTA,,,,,,
UDP0115_P7,AGAGCTGCCT,,,,,,
UDP0116_P7,CTTCGCCGAT,,,,,,
UDP0117_P7,TCGGTCACGG,,,,,,
UDP0118_P7,GAACAAGTAT,,,,,,
UDP0119_P7,AATTGGCGGA,,,,,,
UDP0120_P7,GGCCTGTCCT,,,,,,
UDP0121_P7,TAGGTTCTCT,,,,,,
UDP0122_P7,ACACAATATC,,,,,,
UDP0123_P7,TTCCTGTACG,,,,,,
UDP0124_P7,GGTAACGCAG,,,,,,
UDP0125_P7,TCCACGGCCT,,,,,,
UDP0126_P7,GATACCTCCT,,,,,,
UDP0127_P7,CAACGTCAGC,,,,,,
UDP0128_P7,CGGTTATTAG,,,,,,
UDP0129_P7,CGCGCCTAGA,,,,,,
UDP0130_P7,TCTTGGCTAT,,,,,,
UDP0131_P7,TCACACCGAA,,,,,,
UDP0132_P7,AACGTTACAT,,,,,,
UDP0133_P7,CGGCCTCGTT,,,,,,
UDP0134_P7,CATAACACCA,,,,,,
UDP0135_P7,ACAGAGGCCA,,,,,,
UDP0136_P7,TGGTGCCTGG,,,,,,
UDP0137_P7,TAGGAACCGG,,,,,,
UDP0138_P7,AATATTGGCC,,,,,,
UDP0139_P7,ATAGGTATTC,,,,,,
UDP0140_P7,CCTTCACGTA,,,,,,
UDP0141_P7,GGCCAATAAG,,,,,,
UDP0142_P7,CAGTAGTTGT,,,,,,
UDP0143_P7,TTCATCCAAC,,,,,,
UDP0144_P7,CAATTGGATT,,,,,,
UDP0145_P7,GGCCATCATA,,,,,,
UDP0146_P7,AATTGCTGCG,,,,,,
UDP0147_P7,TAAGGAACGT,,,,,,
UDP0148_P7,CTATACGCGG,,,,,,
UDP0149_P7,ATTCAGAATC,,,,,,
UDP0150_P7,GTATTCTCTA,,,,,,
UDP0151_P7,CCTGATACAA,,,,,,
UDP0152_P7,GACCGCTGTG,,,,,,
UDP0153_P7,TTCAGCGTGG,,,,,,
UDP0154_P7,AACTCCGAAC,,,,,,
UDP0155_P7,ATTCCGCTAT,,,,,,
UDP0156_P7,TGAATATTGC,,,,,,
UDP0157_P7,CGCAATCTAG,,,,,,
UDP0158_P7,AACCGCATCG,,,,,,
UDP0159_P7,CTAGTCCGGA,,,,,,
UDP0160_P7,GCTCCGTCAC,,,,,,
UDP0161_P7,AGATGGAATT,,,,,,
UDP0162_P7,ACACCGTTAA,,,,,,
UDP0163_P7,GATAACAAGT,,,,,,
UDP0164_P7,CTGGTACACG,,,,,,
UDP0165_P7,CGAAGGTTAA,,,,,,
UDP0166_P7,ATCGCATATG,,,,,,
UDP0167_P7,ATCATAGGCT,,,,,,
UDP0168_P7,GATTGTCATA,,,,,,
UDP0169_P7,CCAACAACAT,,,,,,
UDP0170_P7,TTGGTGGTGC,,,,,,
UDP0171_P7,GCGAACGCCT,,,,,,
UDP0172_P7,CAACCGGAGG,,,,,,
UDP0173_P7,AGCGGTGGAC,,,,,,
UDP0174_P7,GACGAACAAT,,,,,,
UDP0175_P7,CCACTGGTCC,,,,,,
UDP0176_P7,TGTTAGAAGG,,,,,,
UDP0177_P7,TATATTCGAG,,,,,,
UDP0178_P7,CGCGACGATC,,,,,,
UDP0179_P7,GCCTCGGATA,,,,,,
UDP0180_P7,TGAGACAGCG,,,,,,
UDP0181_P7,TGTTCGCATT,,,,,,
UDP0182_P7,TCCAAGAATT,,,,,,
UDP0183_P7,GCTGTAGGAA,,,,,,
UDP0184_P7,ATACCTGGAT,,,,,,
UDP0185_P7,GTTGGACCGT,,,,,,
UDP0186_P7,ACCAAGTTAC,,,,,,
UDP0187_P7,GTGTGGCGCT,,,,,,
UDP0188_P7,GGCAGTAGCA,,,,,,
UDP0189_P7,TGCGGTGTTG,,,,,,
UDP0190_P7,GATTAAGGTG,,,,,,
UDP0191_P7,CAACATTCAA,,,,,,
UDP0192_P7,GTGTTACCGG,,,,,,
UDP0001_P5,TCGTGGAGCG,,,,,,
UDP0002_P5,CTACAAGATA,,,,,,
UDP0003_P5,TATAGTAGCT,,,,,,
UDP0004_P5,TGCCTGGTGG,,,,,,
UDP0005_P5,ACATTATCCT,,,,,,
UDP0006_P5,GTCCACTTGT,,,,,,
UDP0007_P5,TGGAACAGTA,,,,,,
UDP0008_P5,CCTTGTTAAT,,,,,,
UDP0009_P5,GTTGATAGTG,,,,,,
UDP0010_P5,ACCAGCGACA,,,,,,
UDP0011_P5,CATACACTGT,,,,,,
UDP0012_P5,GTGTGGCGCT,,,,,,
UDP0013_P5,ATCACGAAGG,,,,,,
UDP0014_P5,CGGCTCTACT,,,,,,
UDP0015_P5,GAATGCACGA,,,,,,
UDP0016_P5,AAGACTATAG,,,,,,
UDP0017_P5,TCGGCAGCAA,,,,,,
UDP0018_P5,CTAATGATGG,,,,,,
UDP0019_P5,GGTTGCCTCT,,,,,,
UDP0020_P5,CGCACATGGC,,,,,,
UDP0021_P5,GGCCTGTCCT,,,,,,
UDP0022_P5,CTGTGTTAGG,,,,,,
UDP0023_P5,TAAGGAACGT,,,,,,
UDP0024_P5,CTAACTGTAA,,,,,,
UDP0025_P5,GGCGAGATGG,,,,,,
UDP0026_P5,AATAGAGCAA,,,,,,
UDP0027_P5,TCAATCCATT,,,,,,
UDP0028_P5,TCGTATGCGG,,,,,,
UDP0029_P5,TCCGACCTCG,,,,,,
UDP0030_P5,CTTATGGAAT,,,,,,
UDP0031_P5,GCTTACGGAC,,,,,,
UDP0032_P5,GAACATACGG,,,,,,
UDP0033_P5,GTCGATTACA,,,,,,
UDP0034_P5,ACTAGCCGTG,,,,,,
UDP0035_P5,AAGTTGGTGA,,,,,,
UDP0036_P5,TGGCAATATT,,,,,,
UDP0037_P5,GATCACCGCG,,,,,,
UDP0038_P5,TACCATCCGT,,,,,,
UDP0039_P5,GCTGTAGGAA,,,,,,
UDP0040_P5,CGCACTAATG,,,,,,
UDP0041_P5,GACAACTGAA,,,,,,
UDP0042_P5,AGTGGTCAGG,,,,,,
UDP0043_P5,TTCTATGGTT,,,,,,
UDP0044_P5,AATCCGGCCA,,,,,,
UDP0045_P5,CCATAAGGTT,,,,,,
UDP0046_P5,ATCTCTACCA,,,,,,
UDP0047_P5,CGGTGGCGAA,,,,,,
UDP0048_P5,TAACAATAGG,,,,,,
UDP0049_P5,CTGGTACACG,,,,,,
UDP0050_P5,TCAACGTGTA,,,,,,
UDP0051_P5,ACTGTTGTGA,,,,,,
UDP0052_P5,GTGCGTCCTT,,,,,,
UDP0053_P5,AGCACATCCT,,,,,,
UDP0054_P5,TTCCGTCGCA,,,,,,
UDP0055_P5,CTTAACCACT,,,,,,
UDP0056_P5,GCCTCGGATA,,,,,,
UDP0057_P5,CGTCGACTGG,,,,,,
UDP0058_P5,TACTAGTCAA,,,,,,
UDP0059_P5,ATAGACCGTT,,,,,,
UDP0060_P5,ACAGTTCCAG,,,,,,
UDP0061_P5,AGGCATGTAG,,,,,,
UDP0062_P5,GCAAGTCTCA,,,,,,
UDP0063_P5,TTGGCTCCGC,,,,,,
UDP0064_P5,AACTGATACT,,,,,,
UDP0065_P5,GTAAGGCATA,,,,,,
UDP0066_P5,AATTGCTGCG,,,,,,
UDP0067_P5,TTACAATTCC,,,,,,
UDP0068_P5,AACCTAGCAC,,,,,,
UDP0069_P5,TCTGTGTGGA,,,,,,
UDP0070_P5,GGAATTCCAA,,,,,,
UDP0071_P5,AAGCGCGCTT,,,,,,
UDP0072_P5,TGAGCGTTGT,,,,,,
UDP0073_P5,ATCATAGGCT,,,,,,
UDP0074_P5,TGTTAGAAGG,,,,,,
UDP0075_P5,GATGGATGTA,,,,,,
UDP0076_P5,ACGGCCGTCA,,,,,,
UDP0077_P5,CGTTGCTTAC,,,,,,
UDP0078_P5,TGACTACATA,,,,,,
UDP0079_P5,CGGCCTCGTT,,,,,,
UDP0080_P5,CAAGCATCCG,,,,,,
UDP0081_P5,TCGTCTGACT,,,,,,
UDP0082_P5,CTCATAGCGA,,,,,,
UDP0083_P5,AGACACATTA,,,,,,
UDP0084_P5,GCGCGATGTT,,,,,,
UDP0085_P5,CATGAGTACT,,,,,,
UDP0086_P5,ACGTCAATAC,,,,,,
UDP0087_P5,GATACCTCCT,,,,,,
UDP0088_P5,ATCCGTAAGT,,,,,,
UDP0089_P5,CGTGTATCTT,,,,,,
UDP0090_P5,GAACCATGAA,,,,,,
UDP0091_P5,GGCCATCATA,,,,,,
UDP0092_P5,ACATACTTCC,,,,,,
UDP0093_P5,TATGTGCAAT,,,,,,
UDP0094_P5,GATTAAGGTG,,,,,,
UDP0095_P5,ATGTAGACAA,,,,,,
UDP0096_P5,CACATCGGTG,,,,,,
UDP0097_P5,CCTGATACAA,,,,,,
UDP0098_P5,TTAAGTTGTG,,,,,,
UDP0099_P5,CGGACAGTGA,,,,,,
UDP0100_P5,GCACTACAAC,,,,,,
UDP0101_P5,TGGTGCCTGG,,,,,,
UDP0102_P5,TCCACGGCCT,,,,,,
UDP0103_P5,TTGTAGTGTA,,,,,,
UDP0104_P5,CCACGACACG,,,,,,
UDP0105_P5,TGTGATGTAT,,,,,,
UDP0106_P5,GAGCGCAATA,,,,,,
UDP0107_P5,ATCTTACTGT,,,,,,
UDP0108_P5,ATGTCGTGGT,,,,,,
UDP0109_P5,GTAGCCATCA,,,,,,
UDP0110_P5,TGGTTAAGAA,,,,,,
UDP0111_P5,TGTTGTTCGT,,,,,,
UDP0112_P5,CCAACAACAT,,,,,,
UDP0113_P5,ACCGGCTCAG,,,,,,
UDP0114_P5,GTTAATCTGA,,,,,,
UDP0115_P5,CGGCTAACGT,,,,,,
UDP0116_P5,TCCAAGAATT,,,,,,
UDP0117_P5,CCGAACGTTG,,,,,,
UDP0118_P5,TAACCGCCGA,,,,,,
UDP0119_P5,CTCCGTGCTG,,,,,,
UDP0120_P5,CATTCCAGCT,,,,,,
UDP0121_P5,GGTTATGCTA,,,,,,
UDP0122_P5,ACCACACGGT,,,,,,
UDP0123_P5,TAGGTTCTCT,,,,,,
UDP0124_P5,TATGGCTCGA,,,,,,
UDP0125_P5,CTCGTGCGTT,,,,,,
UDP0126_P5,CCAGTTGGCA,,,,,,
UDP0127_P5,TGTTCGCATT,,,,,,
UDP0128_P5,AACCGCATCG,,,,,,
UDP0129_P5,CGAAGGTTAA,,,,,,
UDP0130_P5,AGTGCCACTG,,,,,,
UDP0131_P5,GAACAAGTAT,,,,,,
UDP0132_P5,ACGATTGCTG,,,,,,
UDP0133_P5,ATACCTGGAT,,,,,,
UDP0134_P5,TCCAATTCTA,,,,,,
UDP0135_P5,TGAGACAGCG,,,,,,
UDP0136_P5,ACGCTAATTA,,,,,,
UDP0137_P5,TATATTCGAG,,,,,,
UDP0138_P5,CGGTCCGATA,,,,,,
UDP0139_P5,ACAATAGAGT,,,,,,
UDP0140_P5,CGGTTATTAG,,,,,,
UDP0141_P5,GATAACAAGT,,,,,,
UDP0142_P5,AGTTATCACA,,,,,,
UDP0143_P5,TTCCAGGTAA,,,,,,
UDP0144_P5,CATGTAGAGG,,,,,,
UDP0145_P5,GATTGTCATA,,,,,,
UDP0146_P5,ATTCCGCTAT,,,,,,
UDP0147_P5,GACCGCTGTG,,,,,,
UDP0148_P5,TAGGAACCGG,,,,,,
UDP0149_P5,AGCGGTGGAC,,,,,,
UDP0150_P5,TATAGATTCG,,,,,,
UDP0151_P5,ACAGAGGCCA,,,,,,
UDP0152_P5,ATTCCTATTG,,,,,,
UDP0153_P5,TATTCCTCAG,,,,,,
UDP0154_P5,CGCCTTCTGA,,,,,,
UDP0155_P5,GCGCAGAGTA,,,,,,
UDP0156_P5,GGCGCCAATT,,,,,,
UDP0157_P5,AGATATGGCG,,,,,,
UDP0158_P5,CCTGCTTGGT,,,,,,
UDP0159_P5,GACGAACAAT,,,,,,
UDP0160_P5,TGGCGGTCCA,,,,,,
UDP0161_P5,CTTCAGTTAC,,,,,,
UDP0162_P5,TCCTGACCGT,,,,,,
UDP0163_P5,CGCGCCTAGA,,,,,,
UDP0164_P5,AGGATAAGTT,,,,,,
UDP0165_P5,AGGCCAGACA,,,,,,
UDP0166_P5,CCTTGAACGG,,,,,,
UDP0167_P5,CACCACCTAC,,,,,,
UDP0168_P5,TTGCTTGTAT,,,,,,
UDP0169_P5,CAATCTATGA,,,,,,
UDP0170_P5,TGGTACTGAT,,,,,,
UDP0171_P5,TTCATCCAAC,,,,,,
UDP0172_P5,CATAACACCA,,,,,,
UDP0173_P5,TCCTATTAGC,,,,,,
UDP0174_P5,TCTCTAGATT,,,,,,
UDP0175_P5,CGCGAGCCTA,,,,,,
UDP0176_P5,GATAAGCTCT,,,,,,
UDP0177_P5,GAGATGTCGA,,,,,,
UDP0178_P5,CTGGATATGT,,,,,,
UDP0179_P5,GGCCAATAAG,,,,,,
UDP0180_P5,ATTACTCACC,,,,,,
UDP0181_P5,AATTGGCGGA,,,,,,
UDP0182_P5,TTGTCAACTT,,,,,,
UDP0183_P5,GGCGAATTCT,,,,,,
UDP0184_P5,CAACGTCAGC,,,,,,
UDP0185_P5,TCTTACATCA,,,,,,
UDP0186_P5,CGCCATACCT,,,,,,
UDP0187_P5,CTAATGTCTT,,,,,,
UDP0188_P5,CAACCGGAGG,,,,,,
UDP0189_P5,GGCAGTAGCA,,,,,,
UDP0190_P5,TTAGGATAGA,,,,,,
UDP0191_P5,CGCAATCTAG,,,,,,
UDP0192_P5,GAGTTGTACT,,,,,,
